# Dual-color Fluorescence Cross-Correlation Spectroscopy to study Protein-Protein Interaction and Protein Dynamics in Live Cells

**DOI:** 10.1101/2021.09.10.459760

**Authors:** Katherina Hemmen, Susobhan Choudhury, Mike Friedrich, Johannes Balkenhol, Felix Knote, Martin Lohse, Katrin G. Heinze

## Abstract

We present a protocol and workflow to perform live cell dual-color fluorescence crosscorrelation spectroscopy (FCCS) combined with Förster Resonance Energy transfer (FRET) to study membrane receptor dynamics in live cells using modern fluorescence labeling techniques. In dual-color FCCS, where the fluctuations in fluorescence intensity represents the dynamical “fingerprint” of the respective fluorescent biomolecule, we can probe co-diffusion or binding of the receptors. FRET, with its high sensitivity to molecular distances, serves as a well-known “nanoruler” to monitor intramolecular changes. Taken together, conformational changes and key parameters such as local receptor concentrations, and mobility constants become accessible in cellular settings.

Quantitative fluorescence approaches are challenging in cells due to high noise levels and the vulnerable sample itself. We will show how to perform the experiments including the calibration steps. We use dual-color labeled β2-adrenergic receptor (β_2_AR) labeled (eGFP and SNAPtag-TAMRA). We will guide you step-by-step through the data analysis procedure using open-source software and provide templates that are easy to customize.

Our guideline enables researchers to unravel molecular interactions of biomolecules in live cells *in situ* with high reliability despite the limited signal-to-noise levels in live cell experiments. The operational window of FRET and particularly FCCS at low concentrations allows quantitative analysis near-physiological conditions.

Link to accompanying video: https://tr240.uni-wuerzburg.de/vippclass/index.php/s/TL8aWmwE9RjGfLE
