## Supplementary File 1-7 for "Dual-color Fluorescence Cross-Correlation Spectroscopy to study Protein-Protein Interaction and Protein Dynamics in Live Cells": S7_FCCS Calibration.xlsx

### Sheet: Countrates
# Filename	Duration [s]	CR gs [kHz]	CR gp [kHz]	CR rs(prompt) [kHz]	CR rp (prompt) [kHz]	CR rs(delay) [kHz]	CR rp (delay) [kHz]
\\HC1008\Users\AG Heinze\DATA\FCSSetup\2021\20210223_MF_khm_Cal\a488 2nM_02.ptu	300	5.27036	5.38213	1.24955	1.5683	0.414723	0.719593
\\HC1008\Users\AG Heinze\DATA\FCSSetup\2021\20210223_MF_khm_Cal\a488 2nM_03.ptu	300	5.25731	5.34194	1.23437	1.53927	0.411617	0.716517
\\HC1008\Users\AG Heinze\DATA\FCSSetup\2021\20210223_MF_khm_Cal\a488 2nM_04.ptu	300	5.2988	5.36386	1.20021	1.5216	0.381317	0.707917
\\HC1008\Users\AG Heinze\DATA\FCSSetup\2021\20210223_MF_khm_Cal\a488 2nM_05.ptu	300	5.30141	5.38514	1.22017	1.51663	0.40204	0.710907
\\HC1008\Users\AG Heinze\DATA\FCSSetup\2021\20210223_MF_khm_Cal\a488 2nM_06.ptu	300	5.34961	5.43113	1.23084	1.5257	0.412333	0.70913
\\HC1008\Users\AG Heinze\DATA\FCSSetup\2021\20210223_MF_khm_Cal\a568_2 nM_01.ptu	300	0.329283	0.447413	2.00575	2.46441	4.55108	5.11356
\\HC1008\Users\AG Heinze\DATA\FCSSetup\2021\20210223_MF_khm_Cal\a568_2 nM_02.ptu	300	0.322103	0.45196	1.95176	2.41254	4.43158	4.99912
\\HC1008\Users\AG Heinze\DATA\FCSSetup\2021\20210223_MF_khm_Cal\a568_2 nM_03.ptu	300	0.31438	0.40947	1.87698	2.35034	4.25496	4.82882
\\HC1008\Users\AG Heinze\DATA\FCSSetup\2021\20210223_MF_khm_Cal\a568_2 nM_04.ptu	300	0.307473	0.40409	1.84918	2.32568	4.17544	4.74239
\\HC1008\Users\AG Heinze\DATA\FCSSetup\2021\20210223_MF_khm_Cal\a568_2 nM_05.ptu	300	0.305683	0.403773	1.8278	2.29289	4.09969	4.65981
\\HC1008\Users\AG Heinze\DATA\FCSSetup\2021\20210223_MF_khm_Cal\DD_H2O_01.ptu	300	0.125643	0.232227	0.470863	0.790423	0.389863	0.69064
\\HC1008\Users\AG Heinze\DATA\FCSSetup\2021\20210223_MF_khm_Cal\DD_H2O_02.ptu	300	0.126177	0.229893	0.44039	0.789017	0.359053	0.68703
\\HC1008\Users\AG Heinze\DATA\FCSSetup\2021\20210223_MF_khm_Cal\DNA a488 568 10nM_02.ptu	300	34.1028	35.5895	7.45451	8.78946	6.04798	9.60403
\\HC1008\Users\AG Heinze\DATA\FCSSetup\2021\20210223_MF_khm_Cal\DNA a488 568 10nM_03.ptu	300	41.5779	43.2825	8.98222	10.523	7.40891	11.6369
\\HC1008\Users\AG Heinze\DATA\FCSSetup\2021\20210223_MF_khm_Cal\DNA a488 568 10nM_04.ptu	300	47.1267	48.9694	10.1245	11.7832	8.42912	13.126
\\HC1008\Users\AG Heinze\DATA\FCSSetup\2021\20210223_MF_khm_Cal\DNA a488 568 10nM_05.ptu	300	50.9958	52.9845	10.9057	12.6721	9.15095	14.2281
\\HC1008\Users\AG Heinze\DATA\FCSSetup\2021\20210223_MF_khm_Cal\DNA a488 568 10nM_06.ptu	300	50.6522	52.6029	10.8512	12.5987	9.15827	14.1862
\\HC1008\Users\AG Heinze\DATA\FCSSetup\2021\20210223_MF_khm_Cal\EB_01.ptu	60	14.506	22.5468	12.4804	19.7685	0.580467	1.09878
\\HC1008\Users\AG Heinze\DATA\FCSSetup\2021\20210223_MF_khm_Cal\EB_02.ptu	60	14.5588	22.5716	12.5264	19.8126	0.583617	1.08995

### Sheet: Green (2)
	Confocal volume						Countrates A488
	D	414	µm²/s	Literature value				ch 0 / s [kHz]	ch 2 / p [kHz]	sum [kHz]	N	brightness [kHz/molecule]
		4.14e-10	m²/s				2	5.27036	5.38213	10.6525	0.766	12.2754
	td	69	µs	Fit result - please add!			3	5.25731	5.34194	10.5992	0.753	12.4368
		6.9e-05	s				4	5.2988	5.36386	10.6627	0.757	12.4999
	s	6.49		Fit result - please add!			5	5.30141	5.38514	10.6865	0.748	12.6556
							6	5.34961	5.43113	10.7807	0.756	12.6322
	w02	1.14264e-13
	w0	3.3803e-07	m				Mean	5.30178	5.38052	10.6763	0.756	12.5
		0.33803	µm				stdev	0.0326903	0.0329741	0.0595049	0.00589915	0.138657
	z0	2.19381e-06	m
		2.19381	µm				Countrate background			Countrate red channels
								ch 0 / s [kHz] ddH2O	ch 2 / p [kHz] ddH2O	ch 1 / s [kHz] A488	ch 3 / p [kHz] A488
	pi^(3/2)	5.56833					1	0.125643	0.232227	1.24955	1.5683
	V	1.39583e-18	m³				2	0.126177	0.229893	1.23437	1.53927
		1.39583	fl	1 fl = 1e-15 l			3			1.20021	1.5216
				1000 l = 1 m³			4			1.22017	1.51663
							5			1.23084	1.5257
	1 Mol	6.022e+23
							Mean	0.12591	0.23106	1.22703	1.5343
							stdev	0	0	0.0163831	0.0185906
	Concentration estimation						Green crosstalk into red channel
								CR [kHz] A488	CR [kHz] BG	CRA488-CRBG [kHz]
	Alexa488						0 prompt	5.30178	0.12591	5.17587		spectral crosstalk [%] α
	N	0.756	number	Fit result - please add!			1 prompt	1.22703	0.359053	0.867973		16.612
	c	5.41612e+14	number/liter				2 prompt	5.38052	0.23106	5.14946
	c	8.99389e-10	Mol/l				3 prompt	1.5343	0.68703	0.847269
		8.99389e-07	mM
		0.000899389	µM
		0.899389	nM

### Sheet: Green
	Confocal volume						Countrates A488
	D	414	µm²/s	Literature value				ch 0 / s [kHz]	ch 2 / p [kHz]	sum [kHz]	N	brightness [kHz/molecule]
		4.14e-10	m²/s				2	5.27036	5.38213	10.6525	0.766	12.2754
	td	85.7	µs	Fit result - please add!			3	5.25731	5.34194	10.5992	0.753	12.4368
		8.57e-05	s				4	5.2988	5.36386	10.6627	0.757	12.4999
	s	5.84		Fit result - please add!			5	5.30141	5.38514	10.6865	0.748	12.6556
							6	5.34961	5.43113	10.7807	0.756	12.6322
	w02	1.41919e-13
	w0	3.76722e-07	m				Mean	5.30178	5.38052	10.6763	0.756	12.5
		0.376722	µm				stdev	0.0326903	0.0329741	0.0595049	0.00589915	0.138657
	z0	2.20005e-06	m
		2.20005	µm				Countrate background			Countrate red channels
								ch 0 / s [kHz] ddH2O	ch 2 / p [kHz] ddH2O	ch 1 / s [kHz] A488	ch 3 / p [kHz] A488
	pi^(3/2)	5.56833					1	0.125643	0.232227	1.24955	1.5683
	V	1.7386e-18	m³				2	0.126177	0.229893	1.23437	1.53927
		1.7386	fl	1 fl = 1e-15 l			3			1.20021	1.5216
				1000 l = 1 m³			4			1.22017	1.51663
							5			1.23084	1.5257
	1 Mol	6.022e+23
							Mean	0.12591	0.23106	1.22703	1.5343
							stdev	0	0	0.0163831	0.0185906
	Concentration estimation						Green crosstalk into red channel
								CR [kHz] A488	CR [kHz] BG	CRA488-CRBG [kHz]
	Alexa488						0 prompt	5.30178	0.12591	5.17587		spectral crosstalk [%] α
	N	0.756	number	Fit result - please add!			1 prompt	1.22703	0.359053	0.867973		16.612
	c	4.34833e+14	number/liter				2 prompt	5.38052	0.23106	5.14946
	c	7.22074e-10	Mol/l				3 prompt	1.5343	0.68703	0.847269
		7.22074e-07	mM
		0.000722074	µM
		0.722074	nM

### Sheet: Red
	Confocal volume						Countrates A568
	D	345	µm²/s	Literature value				ch 1 / s [kHz] delay	ch 3 / p [kHz] delay	sum [kHz]	N	brightness [kHz/molecule]
		3.45e-10	m²/s				1	4.55108	5.11356	9.66464	3.16	3.05843
	td	99.5	µs	Fit result - please add!			2	4.43158	4.99912	9.4307	3.3	2.85779
		9.95e-05	s				3	4.25496	4.82882	9.08378	3.5	2.59537
	s	6.78		Fit result - please add!			4	4.17544	4.74239	8.91783	3.59	2.48408
							5	4.09969	4.65981	8.7595	3.67	2.38678
	w02	1.3731e-13
	w0	3.70554e-07	m				Mean	4.24042	4.80754	9.17129	3.444	2.67649
		0.370554	µm				stdev	0.123271	0.125722	0.332314	0.188106	0.2475
	z0	2.51235e-06	m
		2.51235	µm				Countrate background
								ch 1 / s [kHz] ddH2O	ch 3 / p [kHz] ddH2O	ch 1 / s [kHz] prompt	ch 3 / p [kHz] prompt
	pi^(3/2)	5.56833					1	0.389863	0.69064	2.00575	2.46441
	V	1.92091e-18	m³				2	0.359053	0.68703	1.95176	2.41254
		1.92091	fl	1 fl = 1e-15 l			3			1.87698	2.35034
				1000 l = 1 m³			4			1.84918	2.32568
							5			1.8278	2.29289
	1 Mol	6.022e+23
							Mean	0.359053	0.68703	1.90229	2.36917
							stdev	0	0	0.0665734	0.0616699
	Concentration estimation						Direct excitation of A568 by 488-laser line
								CR [kHz] A568	CR [kHz] BG	CRA568-CRBG [kHz]
	Alexa488						1 Delay	4.24042	0.359053	3.88136		direct excitation [%] g
	N	3.444	number	Fit result - please add!			1 Prompt	1.90229	0.359053	1.54324		40.3079
	c	1.7929e+15	number/liter				1 Delay	4.80754	0.68703	4.12051
	c	2.97725e-09	Mol/l				1 Prompt	2.36917	0.68703	1.68214
		2.97725e-06	mM
		0.00297725	µM
		2.97725	nM

### Sheet: DNA
	Effective overlapping confocal volume							Green				Red
	D	77.0858	µm²/s	based on green /red				N	c [nM]	td [µs]*	D [µm²/s]	N	c [nM]	td [µs]*	D [µm²/s]
		7.70858e-11	m²/s				2	11.6	11.0831	434	81.7507	14.7	12.712	474	72.4209
	td	520	µs	Fit result - please add!			3	8.53	8.14992	434	81.7507	10.8	9.33941	474	72.4209
		0.00052	s				4	7.79	7.44289	434	81.7507	8.73	7.54936	474	72.4209
	s	4.63		Fit result - please add!			5	7.54	7.20403	434	81.7507	9.01	7.79149	474	72.4209
							6	7.61	7.27091	434	81.7507	8.94	7.73096	474	72.4209
	w02	1.60338e-13
	w0	4.00423e-07	m				Mean	7.8675	7.51694	434	81.7507	10.436	9.02464	474	72.4209
		0.400423	µm				stdev	0.393216	0.375695	0	0	2.25815	1.95276	0	0
	z0	1.85396e-06	m
		1.85396	µm				*global fitting		Average diffusion coefficient D [µm²/s]:			77.0858
	pi^(3/2)	5.56833						Green - Red Crosscorrelation
	V	1.65524e-18	m³					Napp	G(t,CC)	cRG [nM] (g)	G0,CCF/G0ACFgreen	cRG [nM] (r)	G0,CCF/G0ACFred	AVG cRG [nM]
		1.65524	fl	1 fl = 1e-15 l			2	20.4	0.0490196	6.30217	0.568627	9.1601	0.720588	7.73113
				1000 l = 1 m³			3	15.2	0.0657895	4.5736	0.561184	6.6359	0.710526	5.60475
							4	13.6	0.0735294	4.26324	0.572794	4.84602	0.641912	4.55463
							5	13.5	0.0740741	4.02358	0.558519	5.2001	0.667407	4.61184
							6	13.4	0.0746269	4.12923	0.56791	5.15782	0.667164	4.64352
