## Supplementary File 1-7 for "Dual-color Fluorescence Cross-Correlation Spectroscopy to study Protein-Protein Interaction and Protein Dynamics in Live Cells": S7_FCCS Calibration_short.xlsx

### Sheet: Countrates
Filename	Duration [s]	CR gs [kHz]	CR gp [kHz]	CR rs(prompt) [kHz]	CR rp (prompt) [kHz]	CR rs(delay) [kHz]	CR rp (delay) [kHz]
a488 2nM_06.ptu	300	5.34961	5.43113	1.23084	1.5257	0.412333	0.70913
a568_2 nM_05.ptu	300	0.305683	0.403773	1.8278	2.29289	4.09969	4.65981
DD_H2O_02.ptu	300	0.126177	0.229893	0.44039	0.789017	0.359053	0.68703
DNA a488 568 10nM_03.ptu	300	41.5779	43.2825	8.98222	10.523	7.40891	11.6369
EB_01.ptu	60	14.506	22.5468	12.4804	19.7685	0.580467	1.09878

### Sheet: Calibration
	Confocal volume					Confocal volume						Countrates A488
	D	414	µm²/s	Literature value		D	350	µm²/s	Literature value				ch 0 / s [kHz]	ch 2 / p [kHz]	sum [kHz]	N	brightness [kHz/molecule]
		4.14e-10	m²/s				3.5e-10	m²/s					5.34961	5.43113	10.7807	0.76	12.5657
	td	76	µs	Fit result - please add!		td	117	µs	Fit result - please add!
		7.6e-05	s				0.000117	s				Countrate background			Countrate red channels
	s	7.75		Fit result - please add!		s	3.63		Fit result - please add!				ch 0 / s [kHz] ddH2O	ch 2 / p [kHz] ddH2O	ch 1 / s [kHz] A488	ch 3 / p [kHz] A488
													0.126177	0.229893	1.23084	1.5257
	w02	1.25856e-13				w02	1.638e-13
	w0	3.54762e-07	m			w0	4.04722e-07	m				Green crosstalk into red channel
		0.354762	µm				0.404722	µm					CR [kHz] A488	CR [kHz] BG	CRA488-CRBG [kHz]
	z0	2.7494e-06	m			z0	1.46914e-06	m				0 prompt	5.34961	0.126177	5.22344		spectral crosstalk [%] α
		2.7494	µm				1.46914	µm				1 prompt	1.23084	0.44039	0.790447		14.6492
												2 prompt	5.43113	0.229893	5.20124
	pi^(3/2)	5.56833				pi^(3/2)	5.56833					3 prompt	1.5257	0.789017	0.73668
	V	1.9268e-18	m³			V	1.33999e-18	m³
		1.9268	fl	1 fl = 1e-15 l			1.33999	fl	1 fl = 1e-15 l			Countrates A568
				1000 l = 1 m³					1000 l = 1 m³				ch 1 / s [kHz] delay	ch 3 / p [kHz] delay	sum [kHz]	N	brightness [kHz/molecule]
													4.09969	4.65981	8.7595	3.58	2.44679
	Concentration estimation					Concentration estimation
												Countrate background
	Alexa488					Alexa488							ch 1 / s [kHz] ddH2O	ch 3 / p [kHz] ddH2O	ch 1 / s [kHz] prompt	ch 3 / p [kHz] prompt
	N	0.76	number	Fit result - please add!		N	3.58	number	Fit result - please add!				0.44039	0.789017	1.8278	2.29289
	c	3.94436e+14	number/liter			c	2671657281954634	number/liter
	c	6.54991e-10	Mol/l			c	4.43649e-09	Mol/l				Direct excitation of A568 by 488-laser line
		6.54991e-07	mM				4.43649e-06	mM					CR [kHz] A568	CR [kHz] BG	CRA568-CRBG [kHz]
		0.000654991	µM				0.00443649	µM				1 Delay	4.09969	0.44039	3.6593		direct excitation [%] g
		0.654991	nM				4.43649	nM				1 Prompt	1.8278	0.44039	1.38741		38.3964
												3 Delay	4.65981	0.789017	3.87079
												3 Prompt	2.29289	0.789017	1.50387
	Effective overlapping confocal volume							Green				Red
	D	79.6201	µm²/s	based on green /red				N	c [nM]	td [µs]	D [µm²/s]	N	c [nM]	td [µs]	D [µm²/s]
		7.96201e-11	m²/s					8.27	7.12971	433	72.6651	10.9	13.5123	473	86.5751
	td	502	µs	Fit result - please add!
		0.000502	s					Average diffusion coefficient D [µm²/s]:				79.6201
	s	4.45		Fit result - please add!
								Green - Red Crosscorrelation
	w02	1.59877e-13						Napp	G(t,CC)	cRG [nM] (g)	G0,CCF/G0ACFgreen	cRG [nM] (r)	G0,CCF/G0ACFred	AVG cRG [nM]
	w0	3.99846e-07	m					15.1	0.0662252	3.90481	0.547682	9.75388	0.721854	6.82934
		0.399846	µm
	z0	1.77932e-06	m
		1.77932	µm
	pi^(3/2)	5.56833
	V	1.58403e-18	m³
		1.58403	fl
