## Supplementary File 1-7 for "Dual-color Fluorescence Cross-Correlation Spectroscopy to study Protein-Protein Interaction and Protein Dynamics in Live Cells": S7_FCCS_cells.xlsx

### Sheet: Countrates
# Filename	Duration [s]	CR gs [kHz]	CR gp [kHz]	CR rs(prompt) [kHz]	CR rp (prompt) [kHz]	CR rs(delay) [kHz]	CR rp (delay) [kHz]		corrected counts
\\HC1008\Users\AG Heinze\DATA\FCSSetup\2021\20210420_ SC_eGFP_CT _NT_SNAPsptw\DATA\Untransfected_PIE_cell 1_1.ptu	387.917	0.260463	0.427161	0.54141	0.618225	0.3907	0.383525
\\HC1008\Users\AG Heinze\DATA\FCSSetup\2021\20210420_ SC_eGFP_CT _NT_SNAPsptw\DATA\Untransfected_PIE_cell 1_2.ptu	340.963	0.231691	0.377575	0.526828	0.579066	0.392811	0.382628
\\HC1008\Users\AG Heinze\DATA\FCSSetup\2021\20210420_ SC_eGFP_CT _NT_SNAPsptw\DATA\Untransfected_PIE_cell 1_3.ptu	253.264	0.237081	0.391177	0.527521	0.571483	0.392855	0.378854
\\HC1008\Users\AG Heinze\DATA\FCSSetup\2021\20210420_ SC_eGFP_CT _NT_SNAPsptw\DATA\IRF_EB+KI_PIE_1.ptu	27.732	14.6657	30.2735	35.7817	69.4462	3.98352	7.55867
\\HC1008\Users\AG Heinze\DATA\FCSSetup\2021\20210420_ SC_eGFP_CT _NT_SNAPsptw\DATA\IRF_EB+KI_PIE_2.ptu	59.318	14.4706	29.7966	35.8238	69.6087	4.01576	7.64574
\\HC1008\Users\AG Heinze\DATA\FCSSetup\2021\20210420_ SC_eGFP_CT _NT_SNAPsptw\DATA\IRF_EB+KI_PIE_3.ptu	21.173	14.3688	29.5628	35.5194	69.1193	4.00723	7.65659
\\HC1008\Users\AG Heinze\DATA\FCSSetup\2021\20210420_ SC_eGFP_CT _NT_SNAPsptw\DATA\IRF_PIE_1.ptu	19.487	76.4096	118.821	107.806	149.522	6.04926	8.68615
\\HC1008\Users\AG Heinze\DATA\FCSSetup\2021\20210420_ SC_eGFP_CT _NT_SNAPsptw\DATA\IRF_PIE_2.ptu	9.808	76.7557	119.069	106.018	147.123	5.89162	8.41741
\\HC1008\Users\AG Heinze\DATA\FCSSetup\2021\20210420_ SC_eGFP_CT _NT_SNAPsptw\DATA\IRF_PIE_3.ptu	16.836	77.9633	121.071	108.063	149.742	5.9725	8.50053
\\HC1008\Users\AG Heinze\DATA\FCSSetup\2021\20210420_ SC_eGFP_CT _NT_SNAPsptw\DATA\A488_PIE_1.ptu	60	31.224	31.745	5.52855	5.0613	0.43355	0.568333
\\HC1008\Users\AG Heinze\DATA\FCSSetup\2021\20210420_ SC_eGFP_CT _NT_SNAPsptw\DATA\A488_PIE_2.ptu	60	33.6578	34.1084	5.86123	5.30277	0.44435	0.567083
\\HC1008\Users\AG Heinze\DATA\FCSSetup\2021\20210420_ SC_eGFP_CT _NT_SNAPsptw\DATA\A488_PIE_3.ptu	60	34.6812	35.1912	6.02945	5.48272	0.46575	0.6071
\\HC1008\Users\AG Heinze\DATA\FCSSetup\2021\20210420_ SC_eGFP_CT _NT_SNAPsptw\DATA\A568_PIE_1.ptu	60	0.956483	1.13685	5.41408	5.38502	17.8225	17.4351
\\HC1008\Users\AG Heinze\DATA\FCSSetup\2021\20210420_ SC_eGFP_CT _NT_SNAPsptw\DATA\A568_PIE_2.ptu	60	0.93045	1.09303	5.40378	5.39772	17.8113	17.4935
\\HC1008\Users\AG Heinze\DATA\FCSSetup\2021\20210420_ SC_eGFP_CT _NT_SNAPsptw\DATA\A568_PIE_3.ptu	60	0.922117	1.08648	5.3701	5.35615	17.7566	17.4563
\\HC1008\Users\AG Heinze\DATA\FCSSetup\2021\20210420_ SC_eGFP_CT _NT_SNAPsptw\DATA\A488_568_PIE_1.ptu	60	24.6901	24.6234	8.71223	8.10362	18.26	18.0087
\\HC1008\Users\AG Heinze\DATA\FCSSetup\2021\20210420_ SC_eGFP_CT _NT_SNAPsptw\DATA\A488_568_PIE_2.ptu	60	24.7209	24.6	8.70225	8.13433	18.3062	18.0022
\\HC1008\Users\AG Heinze\DATA\FCSSetup\2021\20210420_ SC_eGFP_CT _NT_SNAPsptw\DATA\A488_568_PIE_3.ptu	60	24.8976	24.7758	8.72438	8.11152	18.2101	17.9789
\\HC1008\Users\AG Heinze\DATA\FCSSetup\2021\20210420_ SC_eGFP_CT _NT_SNAPsptw\DATA\40BPDNA_A488_568_PIE_1.ptu	60	40.9756	42.4584	10.7364	10.6983	25.5416	30.6764
\\HC1008\Users\AG Heinze\DATA\FCSSetup\2021\20210420_ SC_eGFP_CT _NT_SNAPsptw\DATA\40BPDNA_A488_568_PIE_2.ptu	60	40.9656	42.5119	10.7583	10.6846	25.5784	30.6845
\\HC1008\Users\AG Heinze\DATA\FCSSetup\2021\20210420_ SC_eGFP_CT _NT_SNAPsptw\DATA\40BPDNA_A488_568_PIE_3.ptu	60	40.9241	42.4173	10.8713	10.6623	25.8571	30.6798
\\HC1008\Users\AG Heinze\DATA\FCSSetup\2021\20210420_ SC_eGFP_CT _NT_SNAPsptw\DATA\eGFP_PIE_cell 1_1.ptu	120	3.40985	5.23496	0.996842	1.54854	0.717083	1.07238		3.16677	4.83632			0.324962	0.690714	Donly
\\HC1008\Users\AG Heinze\DATA\FCSSetup\2021\20210420_ SC_eGFP_CT _NT_SNAPsptw\DATA\eGFP_PIE_cell 1_2.ptu	120	2.69817	4.12518	1.00783	1.43461	0.779758	1.06103		2.45509	3.72655			0.387637	0.679364
\\HC1008\Users\AG Heinze\DATA\FCSSetup\2021\20210420_ SC_eGFP_CT _NT_SNAPsptw\DATA\eGFP_PIE_cell 1_3.ptu	120	2.62662	3.88842	1.02049	1.2962	0.793917	0.912883		2.38354	3.48979			0.401795	0.531214
\\HC1008\Users\AG Heinze\DATA\FCSSetup\2021\20210420_ SC_eGFP_CT _NT_SNAPsptw\DATA\eGFP_PIE_cell 1_4.ptu	120	1.51757	2.30262	0.9958	1.23286	0.846875	1.02872		1.2745	1.90398			0.454753	0.647048
\\HC1008\Users\AG Heinze\DATA\FCSSetup\2021\20210420_ SC_eGFP_CT _NT_SNAPsptw\DATA\eGFP_PIE_cell 1_5.ptu	120	1.28028	1.94944	0.938192	1.14857	0.880608	1.1033		1.03721	1.5508			0.488487	0.721631
\\HC1008\Users\AG Heinze\DATA\FCSSetup\2021\20210420_ SC_eGFP_CT _NT_SNAPsptw\DATA\eGFP_PIE_cell 1_6.ptu	256.856	1.16387	1.77582	0.887828	1.02329	0.835846	0.973662		0.920788	1.37718			0.443724	0.591993
\\HC1008\Users\AG Heinze\DATA\FCSSetup\2021\20210420_ SC_eGFP_CT _NT_SNAPsptw\DATA\SNAP only_PIE_cell 2_1.ptu	180.418	2.51397	4.73104	9.31595	17.8193	14.3177	27.105		2.27089	4.3324	4.40834	8.94603	13.9256	26.7233	Aonly
\\HC1008\Users\AG Heinze\DATA\FCSSetup\2021\20210420_ SC_eGFP_CT _NT_SNAPsptw\DATA\SNAP only_PIE_cell 2_2.ptu	186.658	2.78229	5.24131	10.4969	19.8897	17.5772	33.0667		2.53921	4.84268	4.5931	9.19448	17.1851	32.685
\\HC1008\Users\AG Heinze\DATA\FCSSetup\2021\20210420_ SC_eGFP_CT _NT_SNAPsptw\DATA\SNAP only_PIE_cell 2_3.ptu	192.617	3.63311	6.6873	13.5679	25.3486	24.0969	44.5909		3.39003	6.28866	5.67165	11.1314	23.7047	44.2092
\\HC1008\Users\AG Heinze\DATA\FCSSetup\2021\20210420_ SC_eGFP_CT _NT_SNAPsptw\DATA\SNAP only_PIE_cell 2_4.ptu	110.726	4.42361	7.97446	16.6015	30.7963	29.8801	55.2633		4.18054	7.57582	6.93776	13.3175	29.488	54.8816
\\HC1008\Users\AG Heinze\DATA\FCSSetup\2021\20210420_ SC_eGFP_CT _NT_SNAPsptw\DATA\NTSNAP_PIE_cell 5_1.ptu	240.253	3.32313	5.26971	1.21489	2.33696	0.840281	1.71516		3.08006	4.87107	-0.109283	0.374094	0.448159	1.33349	NTSNAP
\\HC1008\Users\AG Heinze\DATA\FCSSetup\2021\20210420_ SC_eGFP_CT _NT_SNAPsptw\DATA\NTSNAP_PIE_cell 5_2.ptu	78.692	3.48657	5.2306	1.40397	2.50857	1.00991	1.95287		3.24349	4.83196	0.00162272	0.479358	0.61779	1.5712
Average countrates
Sample	Duration [s]	CR gs [kHz]	CR gp [kHz]	CR rs(prompt) [kHz]	CR rp (prompt) [kHz]	CR rs(delay) [kHz]	CR rp (delay) [kHz]
Untransfected cell	982.144	0.243078	0.398637	0.53192	0.589591	0.392122	0.381669
A488	180	33.1877	33.6815	5.80641	5.28226	0.447883	0.580839
A568	180	0.93635	1.10546	5.39599	5.37963	17.7968	17.4616
A488-A568	180	24.7695	24.6664	8.71296	8.11649	18.2588	17.9966		Countrates corrected for background of untransfected cells, crosstalk & direct excitation
40bp DNA	180	40.9551	42.4626	10.7887	10.6817	25.659	30.6802
eGFP cell 1	856.856	2.11606	3.21274	0.974498	1.28068	0.809015	1.02533		1.87298	2.8141
SNAP only cell 2	670.419	3.33824	6.15853	12.4955	23.4635	21.468	40.0065						21.0758	39.6248
NTSNAP cell 5	318.945	3.40485	5.25015	1.30943	2.42276	0.925096	1.83401		3.16177	4.85152			0.532975	1.45234

### Sheet: Green
	Confocal volume						Countrates A488
	D	414	µm²/s	Literature value				ch 0 / s [kHz]	ch 2 / p [kHz]	sum [kHz]	N	brightness [kHz/molecule]
		4.14e-10	m²/s				1	31.224	31.745	62.969	1.67	34.3955
	td	73	µs	Fit result - please add!			2	33.6578	34.1084	67.7662	1.67	37.0688
		7.3e-05	s				3	34.6812	35.1912	69.8725	1.67	38.2294
	s	9.67		Fit result - please add!			4			0
							5			0
	w02	1.20888e-13
	w0	3.4769e-07	m				Mean	34.1695	34.6498	40.1215	1.67	36.5646
		0.34769	µm				stdev	0.511742	0.541425	32.8354	0	1.60528
	z0	3.36216e-06	m
		3.36216	µm				Countrate background			Countrate red channels
								ch 0 / s [kHz] ddH2O	ch 2 / p [kHz] ddH2O	ch 1 / s [kHz] A488	ch 3 / p [kHz] A488
	pi^(3/2)	5.56833					1	0	0	5.52855	5.0613
	V	2.26322e-18	m³				2	0	0	5.86123	5.30277
		2.26322	fl	1 fl = 1e-15 l			3	0	0	6.02945	5.48272
				1000 l = 1 m³			4
							5
	1 Mol	6.022e+23
							Mean	0	0	5.80641	5.28226
							stdev	0	0	0.208133	0.172653
	Concentration estimation						Green crosstalk into red channel
								CR [kHz] A488	CR [kHz] BG	CRA488-CRBG [kHz]
	Alexa488						0 prompt	34.1695	0	34.1695		spectral crosstalk [%] α
	N	1.67	number	Fit result - please add!			1 prompt	5.80641	0	5.80641		16.1127
	c	7.37888e+14	number/liter				2 prompt	34.6498	0	34.6498
	c	1.22532e-09	Mol/l				3 prompt	5.28226	0	5.28226
		1.22532e-06	mM
		0.00122532	µM
		1.22532	nM

### Sheet: Red
	Confocal volume						Countrates A568
	D	350	µm²/s	Literature value				ch 1 / s [kHz] delay	ch 3 / p [kHz] delay	sum [kHz]	N	brightness [kHz/molecule]
		3.5e-10	m²/s				1	17.8225	17.4351	35.2576	1.77	19.9196
	td	61	µs	Fit result - please add!			2	17.8113	17.4935	35.3049	1.77	19.9463
		6.1e-05	s				3	17.7566	17.4563	35.2128	1.77	19.8943
	s	6.25		Fit result - please add!			4			0
							5			0
	w02	8.54e-14
	w0	2.92233e-07	m				Mean	17.784	17.4749	21.1551	1.77	19.92
		0.292233	µm				stdev	0.0273833	0.018625	17.2731	2.22045e-16	0.021226
	z0	1.82645e-06	m
		1.82645	µm				Countrate background
								ch 1 / s [kHz] ddH2O	ch 3 / p [kHz] ddH2O	ch 1 / s [kHz] prompt	ch 3 / p [kHz] prompt
	pi^(3/2)	5.56833					1	0	0	5.41408	5.38502
	V	8.68544e-19	m³				2	0	0	5.40378	5.39772
		0.868544	fl	1 fl = 1e-15 l			3	0	0	5.3701	5.35615
				1000 l = 1 m³			4
							5
	1 Mol	6.022e+23
							Mean	0	0	5.39599	5.37963
							stdev	0	0	0.0187829	0.0173921
	Concentration estimation						Direct excitation of A568 by 488-laser line
								CR [kHz] A568	CR [kHz] BG	CRA568-CRBG [kHz]
	Alexa488						1 Delay	17.784	0	17.784		direct excitation [%] g
	N	1.77	number	Fit result - please add!			1 Prompt	5.39599	0	5.39599		30.5614
	c	2.03789e+15	number/liter				1 Delay	17.4749	0	17.4749
	c	3.38408e-09	Mol/l				1 Prompt	5.37963	0	5.37963
		3.38408e-06	mM
		0.00338408	µM
		3.38408	nM

### Sheet: DNA
	Effective overlapping confocal volume							Green				Red
	D	62.3382	µm²/s	based on green /red				N	c [nM]	td [µs]*	D [µm²/s]	N	c [nM]	td [µs]*	D [µm²/s]
		6.23382e-11	m²/s				2	4.41	3.2368	412	73.3544	4.05	7.74581	416	51.3221
	td	527	µs	Fit result - please add!			3		0				0
		0.000527	s				4	8.32	6.10662			10.8	20.6555
	s	5.29		Fit result - please add!			5		0				0
							6		0				0
	w02	1.31409e-13
	w0	3.62504e-07	m				Mean	8.32	1.52665	#DIV/0!	73.3544	7.425	5.68026	416	51.3221
		0.362504	µm				stdev	0	2.64424	#DIV/0!	0	3.375	8.06623	0	0
	z0	1.91765e-06	m
		1.91765	µm				*global fitting		Average diffusion coefficient D [µm²/s]:			62.3382
	pi^(3/2)	5.56833						Green - Red Crosscorrelation
	V	1.4032e-18	m³					N	G(0,CCF)	cRG [nM] (g)	G0,CCF/G0ACFgreen	cRG [nM] (r)	G0,CCF/G0ACFred	AVG cRG [nM]
		1.4032	fl	1 fl = 1e-15 l			2	7.9	0.126582	1.80687	0.558228	3.97095	0.512658	2.88891
				1000 l = 1 m³			3
							4	15	0.0666667	3.38714	0.554667	14.872	0.72	9.12955
							5
							6

### Sheet: Cells
Single-labeled constructs
Sample	Average countrate [kHz]		Number of molecules	Mol. Brightness [kHz/molecule]	Approx. Concentration [nM]
	s	p
eGFP	1.87298	2.8141	5.86	0.799844	4.30106
SNAP	21.0758	39.6248	35.28	1.72054	67.4746
Double-labeled construct: NT-SNAP & IL3-eGFP
Sample	Average countrate [kHz]		App. number of molecules	Approx. Concentration [nM]	ratio G0(tc)	fraction co-diffusion
	s	p
Green-prompt	3.16177	4.85152	7.41	3.56086
Red-delay	0.532975	1.45234	12.13	2.77767
PIE			91	0.519422	0.0814286	0.14587
				0.722225	0.133297	0.260011
Example calculation:
DNA -> 100 % co-diffusion
G0ACF,green =	1		rgreen,ideal=	0.5
G0ACF,red =	0.8		rred,ideal=	0.625
G0CCF =	0.5
Cell sample shows					fraction co-diffusion:
G0ACF,green =	0.12		rgreen,cell=	0.166667	33.3333	%
G0ACF,red =	0.08		rred,cell=	0.25	40	%
G0CCF =	0.02
